# A machine learning approach predicts essential genes and pharmacological targets in cancer

**DOI:** 10.1101/692277

**Authors:** Coryandar Gilvary, Neel S. Madhukar, Kaitlyn Gayvert, Miguel Foronda, Alexendar Perez, Christina S. Leslie, Lukas Dow, Gaurav Pandey, Olivier Elemento

## Abstract

Loss-of-function (LoF) screenings have the potential to reveal novel cancer-specific vulnerabilities, prioritize drug treatments, and inform precision medicine therapeutics. These screenings were traditionally done using shRNAs, but with the recent emergence of CRISPR technology there has been a shift in methodology. However, recent analyses have found large inconsistencies between CRISPR and shRNA essentiality results. Here, we examined the DepMap project, the largest cancer LoF effort undertaken to date, and find a lack of correlation between CRISPR and shRNA LoF results; we further characterized differences between genes found to be essential by either platform. We then introduce ECLIPSE, a machine learning approach, which combines genomic, cell line, and experimental design features to predict essential genes and platform specific essential genes in specific cancer cell lines. We applied ECLIPSE to known drug targets and found that our approach strongly differentiated drugs approved for cancer versus those that have not, and can thus be leveraged to identify potential cancer repurposing opportunities. Overall, ECLIPSE allows for a more comprehensive analysis of gene essentiality and drug development; which neither platform can achieve alone.
