## Supplementary Data for "A machine learning approach predicts essential genes and pharmacological targets in cancer"

CellLine	Num_Of_Genes	Spearman_Corr	Spearman_PVal	Spearman_QVal	R_Squared
EW8_BONE	9893	0.162580797502182	1.43215706774362e-59	1.47496611052944e-59	0.143817964193808
HGC27_STOMACH	14795	0.156938143244113	3.25703022121949e-82	4.08746507894764e-82	0.106605979004394
NCIH526_LUNG	14362	0.165553368723249	8.8305874338186e-89	1.23497883299529e-88	0.148945450681114
CH157MN_CENTRAL_NERVOUS_SYSTEM	9893	0.205987280134311	2.92848580884345e-95	4.60537809772476e-95	0.237584238448609
NCIH2126_LUNG	14795	0.222574166508203	1.81572698682204e-165	2.08533493335017e-164	0.292256140346663
DU4475_BREAST	13314	0.154272678487377	1.0478344308047e-71	1.17842507203259e-71	0.105244713951268
NCIH1648_LUNG	14362	0.147353514687818	1.58988202398295e-70	1.77225084438099e-70	0.115202576954769
NCIH1339_LUNG	14362	0.201159599680224	5.19030903263232e-131	1.68130523364757e-130	0.198108840130939
TUHR14TKB_KIDNEY	14362	0.157726118693667	1.17240439798775e-80	1.45209564325933e-80	0.122665314922014
HCC461_LUNG	14362	0.179767988974886	1.3583071268743e-104	2.54850693606614e-104	0.207682894864899
WM983B_SKIN	14362	0.213266587934084	2.19643166366703e-147	1.24245910526836e-146	0.236866536385072
NCIH1703_LUNG	14795	0.224627013610796	1.41547487250588e-168	1.78821658893243e-167	0.237622007313133
NCIH460_LUNG	14795	0.210454946897433	9.35446000886266e-148	5.62752435453801e-147	0.253391333788066
SKES1_BONE	14492	0.176372594422879	1.38482086952922e-101	2.44114934675151e-101	0.14881980097501
AGS_STOMACH	11675	0.24321726345672	8.33708074323289e-157	7.70671610167138e-156	0.280678523574253
SKMES1_LUNG	14362	0.207203357040614	4.69405754876291e-139	2.0216452397513e-138	0.260729177409304
NCIH322_LUNG	14362	0.245390800878543	5.9191827759808e-196	2.03942752008793e-194	0.31052111297266
TE1_OESOPHAGUS	14795	0.198705302757406	1.30005673554465e-131	4.32211844536335e-131	0.279519707583226
ABC1_LUNG	14795	0.232466958334275	9.77197998967817e-181	2.46905361072535e-179	0.311547406473144
SNU685_ENDOMETRIUM	14795	0.209673246185038	1.19201973257957e-146	6.54747070503849e-146	0.241285229100828
LN382_CENTRAL_NERVOUS_SYSTEM	9867	0.193915174281678	3.24211574454824e-84	4.19372650915966e-84	0.229399602814413
NCIH23_LUNG	11676	0.22196484838375	2.78913742986466e-130	8.80902571598922e-130	0.260380355076458
HCC1428_BREAST	14362	0.245950415847056	7.22450253152904e-197	2.7380864594495e-195	0.325422772529741
EPLC272H_LUNG	14362	0.190292789222058	3.40819293294357e-117	7.92457129807124e-117	0.214414171144146
C2BBE1_LARGE_INTESTINE	9867	0.20688953278303	7.52650981321743e-96	1.19353440134285e-95	0.220352482251895
SNU1076_UPPER_AERODIGESTIVE_TRACT	14362	0.207807123199699	7.14164384922495e-140	3.14730583587937e-139	0.205056398925916
RH30_SOFT_TISSUE	14795	0.16873191025377	6.41355168094929e-95	1.00443639961974e-94	0.151868716530896
HCC1395_BREAST	13651	0.178129294050308	1.03632088076219e-97	1.6856893296518e-97	0.183765750298214
TTC549_SOFT_TISSUE	14362	0.202856821614648	3.03667620418702e-133	1.06564840869156e-132	0.195952379136741
AMO1_HAEMATOPOIETIC_AND_LYMPHOID_TISSUE	14362	0.203914143580491	1.20548868990071e-134	4.43573022788707e-134	0.244932888433293
KM12_LARGE_INTESTINE	11669	0.220472734274933	1.92257366446201e-128	5.56225510558094e-128	0.265728294737786
WM115_SKIN	14795	0.179270536501772	4.28416134796402e-107	8.41293860558737e-107	0.150707153573902
SW48_LARGE_INTESTINE	11676	0.18459759132756	5.1567519838052e-90	7.40306440099307e-90	0.164630468837937
EFM19_BREAST	13651	0.220995856945288	1.21203386124559e-150	8.50668210022366e-150	0.205575158621707
NCIH2023_LUNG	14362	0.216857799861665	1.92420457268647e-152	1.42994810401602e-151	0.266866881543165
JJN3_HAEMATOPOIETIC_AND_LYMPHOID_TISSUE	9893	0.236508969143309	7.91060710119988e-126	2.14151435096768e-125	0.227925809536915
HLF_LIVER	11676	0.184090817497312	1.59906185382368e-89	2.26135986044468e-89	0.226065739241722
RVH421_SKIN	14795	0.179782307637864	1.04885020707664e-107	2.07038660667732e-107	0.167805467139648
PECAPJ34CLONEC12_UPPER_AERODIGESTIVE_TRACT	14795	0.230669330483531	6.59536481375118e-178	1.38869070245094e-176	0.264527849521368
JHH1_LIVER	14362	0.217085226390916	9.13808699735273e-153	7.06803055509527e-152	0.261296400661053
HCC1937_BREAST	14445	0.210989069027454	4.77914446605322e-145	2.44769696301915e-144	0.296990727875617
TE4_OESOPHAGUS	14696	0.259188386342914	3.26479277496264e-224	3.0933911542771e-222	0.310549505955554
KE39_STOMACH	14362	0.228482913666424	1.88485545098324e-169	2.46331108938844e-168	0.271122680632446
HS944T_SKIN	11675	0.239269133845273	1.13504093856805e-151	8.11661350409984e-151	0.293846032947789
SNU349_KIDNEY	14795	0.176372461745342	1.14245961007359e-103	2.10190384571792e-103	0.170353530185279
U87MG_CENTRAL_NERVOUS_SYSTEM	11128	0.173935589651024	2.60969691837833e-76	3.11029915743832e-76	0.151637475354297
YKG1_CENTRAL_NERVOUS_SYSTEM	9893	0.201872102841166	1.72468053293519e-91	2.51405354608629e-91	0.22229838507223
U178_CENTRAL_NERVOUS_SYSTEM	9893	0.174293577252231	2.53250924107214e-68	2.79017733246029e-68	0.129371829421495
JR_SOFT_TISSUE	14362	0.196910914993008	1.64359108964401e-125	4.41787959556793e-125	0.166063948607966
WM2664_SKIN	14795	0.196990289570486	2.43464428091384e-129	7.32325541639958e-129	0.211354259059369
BICR22_UPPER_AERODIGESTIVE_TRACT	14362	0.221502051514722	4.04023502908652e-159	4.02960283164156e-158	0.22706922964481
COV504_OVARY	9893	0.200258769078777	4.92398288274409e-90	7.09577761429662e-90	0.197797932618153
FU97_STOMACH	14362	0.171049405684903	9.88527448166758e-95	1.52919144022531e-94	0.143013882825199
BT16_SOFT_TISSUE	14795	0.191662199532031	2.04773136878886e-122	5.13967012431112e-122	0.138570496305977
MDAMB453_BREAST	14249	0.202765964253774	4.30841442020296e-132	1.48444460477902e-131	0.246240398026413
HT55_LARGE_INTESTINE	11676	0.226690777768471	5.97792300220023e-136	2.28851799781201e-135	0.280150343613135
KPL1_BREAST	14830	0.214136527926336	2.22815405467626e-153	1.79674550366447e-152	0.224437065216858
NCIH838_LUNG	11675	0.243670185530962	2.11847602889048e-157	2.00725603737373e-156	0.318567604590091
SAOS2_BONE	14795	0.182725221490149	2.95354748978984e-111	6.18449999243286e-111	0.178140755000587
INA6_HAEMATOPOIETIC_AND_LYMPHOID_TISSUE	14362	0.218568554177131	6.95783064886449e-155	5.99322230890827e-154	0.17523956043493
OCIMY7_HAEMATOPOIETIC_AND_LYMPHOID_TISSUE	14362	0.201118097836375	5.88216561696463e-131	1.88927183799118e-130	0.185224040174084
SNU840_OVARY	9893	0.211136813843374	4.29200354338275e-100	7.16594424203552e-100	0.215961562701628
786O_KIDNEY	11676	0.180857660507632	2.02145856196754e-86	2.73618855352035e-86	0.220688475972468
OE33_OESOPHAGUS	9893	0.21917751811557	6.6707149189735e-108	1.32366542109474e-107	0.270979003134724
SUDHL4_HAEMATOPOIETIC_AND_LYMPHOID_TISSUE	14795	0.194014058163073	1.9043928504111e-125	5.08285134018174e-125	0.143694002556225
SMSCTR_SOFT_TISSUE	14362	0.200370975408867	5.56896224792058e-130	1.74432784459661e-129	0.186643190665637
HCC366_LUNG	14362	0.181755804940814	6.48110181292498e-107	1.26615339541163e-106	0.17099027087349
NCIH292_LUNG	14362	0.205881382639056	2.83810120540945e-137	1.10890758438163e-136	0.206065679701323
PLCPRF5_LIVER	14362	0.209677495278914	2.014230088082e-142	9.54241504228849e-142	0.206323456049618
TOV21G_OVARY	9867	0.22700107905045	1.65233897311384e-115	3.70554124739731e-115	0.272560144939487
HCC1806_BREAST	14830	0.228274671696414	1.39018310031318e-174	2.50894950008903e-173	0.360358949173783
GSU_STOMACH	14362	0.233152856464899	1.46501262559434e-176	2.77619892550127e-175	0.252514665275403
YD8_UPPER_AERODIGESTIVE_TRACT	14362	0.203075613593125	1.55986722479596e-133	5.57726111507234e-133	0.176193485612447
RMUGS_OVARY	11675	0.177314485739451	4.41396197215244e-83	5.57630529148591e-83	0.177163977586759
MELJUSO_SKIN	14795	0.232210537254731	2.48342866036246e-180	5.88262163923358e-179	0.281884739769832
SEM_HAEMATOPOIETIC_AND_LYMPHOID_TISSUE	11676	0.200195157838141	7.53226678421817e-106	1.44910107168461e-105	0.160537354538095
LU99_LUNG	14362	0.228980286071002	3.35488121826267e-170	4.70925919156131e-169	0.268018303003096
OCIAML2_HAEMATOPOIETIC_AND_LYMPHOID_TISSUE	9893	0.210897430879477	7.24854390438842e-100	1.20491146480843e-99	0.188096044879746
SIHA_CERVIX	14362	0.198146715598528	4.25514286350164e-127	1.20350682482621e-126	0.19149662757529
FADU_UPPER_AERODIGESTIVE_TRACT	14795	0.197164703714304	1.43317200401961e-129	4.41603406116613e-129	0.219157781199117
NB4_HAEMATOPOIETIC_AND_LYMPHOID_TISSUE	9893	0.161310401603867	1.16662390218322e-58	1.19823972609063e-58	0.161798972742163
UACC257_SKIN	14795	0.225714072575257	3.10647625202312e-170	4.52828653660293e-169	0.272578504214711
HS578T_BREAST	14830	0.17995545063977	3.65444127573733e-108	7.36719810374707e-108	0.186562569632841
REH_HAEMATOPOIETIC_AND_LYMPHOID_TISSUE	11676	0.197461979631891	5.64240410536014e-103	1.033077853107e-102	0.216955886986194
ES2_OVARY	14362	0.216998057136884	1.21577195386757e-152	9.21555141031617e-152	0.262960682551327
CALU6_LUNG	14795	0.202920887654072	2.73950502308288e-137	1.08153375390459e-136	0.267587614101881
LN464_CENTRAL_NERVOUS_SYSTEM	9893	0.196056093850784	2.66105228525321e-86	3.56374139968539e-86	0.247544418501526
KYSE70_OESOPHAGUS	14795	0.23352840663082	2.03198388744119e-182	5.50087066671579e-181	0.318554819712396
NCIH1666_LUNG	14362	0.188364339395853	7.91750811242916e-115	1.75481612550331e-114	0.219093124845913
SLR23_KIDNEY	9893	0.224823312473672	1.41267403133165e-113	3.05944833071255e-113	0.241160993714447
RKN_SOFT_TISSUE	9893	0.172258650593749	9.33582393716464e-67	1.00811184429422e-66	0.227948036347774
NCIH2110_LUNG	14795	0.248212994581364	1.43316753023239e-206	6.78963117447593e-205	0.292424492159809
SNU1105_CENTRAL_NERVOUS_SYSTEM	11676	0.168048469340722	1.05403538580995e-74	1.23296114574682e-74	0.143521118666023
A2058_SKIN	11676	0.234024414659756	5.22024865328061e-145	2.63796565279114e-144	0.3535424390997
IPC298_SKIN	14795	0.203201309385805	1.13634784819482e-137	4.68125907028083e-137	0.23016434380278
SNU601_STOMACH	14362	0.265850996680034	6.85416333858792e-231	8.65909301774941e-229	0.32642549773845
SF295_CENTRAL_NERVOUS_SYSTEM	11676	0.18294837095365	2.02570865845953e-88	2.80198387429256e-88	0.158723195876699
NCIH1693_LUNG	14795	0.208912402358138	1.4052635609769e-145	7.39715124458674e-145	0.271617543711224
NCIH2170_LUNG	14795	0.189862288251648	4.02302973152619e-120	9.90083291070407e-120	0.243321804652046
SCC4_UPPER_AERODIGESTIVE_TRACT	14362	0.176105090084463	2.18534411132361e-100	3.69752418835557e-100	0.17786235558137
KURAMOCHI_OVARY	9893	0.231108351642199	4.42616025337727e-120	1.08226757163225e-119	0.334745151318476
HCC1419_BREAST	13314	0.216775578902819	2.3486048624459e-141	1.09891511465061e-140	0.198349252718127
CORL23_LUNG	11676	0.190994098468291	2.42508813574925e-96	3.86180001449145e-96	0.171150337219283
SJSA1_BONE	11676	0.183082872955452	1.50360076463138e-88	2.09509077130623e-88	0.212717608788279
HEC1A_ENDOMETRIUM	11676	0.183017106031676	1.73955889855115e-88	2.41499202399592e-88	0.157961339881363
HCC95_LUNG	14795	0.17444742563736	1.99906199031623e-101	3.50761339967523e-101	0.13195420720818
CW9019_SOFT_TISSUE	14362	0.195842901095537	3.78972140114543e-124	9.97433618773693e-124	0.181233673089075
HCC202_BREAST	14445	0.194581441997097	3.02757865146951e-123	7.75305614126315e-123	0.234585859014279
RD_SOFT_TISSUE	14795	0.18639461289037	9.0671807778417e-116	2.04551280642977e-115	0.183379818826326
ESS1_ENDOMETRIUM	14362	0.218361361492354	1.37823179232385e-154	1.16077744286831e-153	0.235861350281207
A549_LUNG	11676	0.206799934524577	5.67702377805025e-113	1.21558870727743e-112	0.210865281631516
EFE184_ENDOMETRIUM	9893	0.193341639164941	6.17681799452139e-84	7.96263272082859e-84	0.201358899717924
NCIH2291_LUNG	14795	0.198719521918569	1.24460761030902e-131	4.17439189652318e-131	0.223795418807931
IGR1_SKIN	14795	0.201859215639657	7.57446723865672e-136	2.8707230834509e-135	0.20627931793485
T98G_CENTRAL_NERVOUS_SYSTEM	9893	0.159521664929015	2.17212027838085e-57	2.21895845149958e-57	0.172633767646788
HSC3_UPPER_AERODIGESTIVE_TRACT	14795	0.181279969709472	1.66562781410275e-109	3.43083120404859e-109	0.227922002388789
L363_HAEMATOPOIETIC_AND_LYMPHOID_TISSUE	9893	0.199589465505217	1.96105125431148e-89	2.76296812410428e-89	0.188600689420594
CADOES1_BONE	9893	0.182251089123721	1.23136733616933e-74	1.43596375510209e-74	0.12621067591081
NCIH520_LUNG	14362	0.180466024964687	2.09378185737645e-105	3.98765489419937e-105	0.129842588186125
PANC1005_PANCREAS	11676	0.208142065386844	1.88832078557279e-114	4.16089289379121e-114	0.192243980108735
KALS1_CENTRAL_NERVOUS_SYSTEM	9893	0.192133453327104	6.79754237225751e-83	8.55903175775945e-83	0.194047046030746
HEC59_ENDOMETRIUM	14362	0.182655470119732	5.65068218620569e-108	1.12716239398524e-107	0.160479088177854
TE6_OESOPHAGUS	14795	0.211143859907945	9.84538904340103e-149	6.32441092787964e-148	0.240835669465964
EN_ENDOMETRIUM	14362	0.13593604867474	3.37884988110206e-60	3.48932998620621e-60	0.0767943225821225
K029AX_SKIN	14795	0.208933293766944	1.31338975400049e-145	7.01091150374908e-145	0.183533496422592
NCIH3122_LUNG	14362	0.197923412386188	8.24988208215345e-127	2.31607800676752e-126	0.198114365543427
CAL33_UPPER_AERODIGESTIVE_TRACT	14795	0.22371029515808	3.4895026787103e-167	4.13287973509751e-166	0.251956744388987
HUH1_LIVER	14795	0.192678707178532	1.01362588617461e-123	2.64940835075985e-123	0.224786869739297
SKHEP1_LIVER	14795	0.174273499536878	3.17830283403536e-101	5.52558153256606e-101	0.146560017341133
BHY_UPPER_AERODIGESTIVE_TRACT	14362	0.21442161205276	5.31111065992774e-149	3.59448382162966e-148	0.258976506641753
HCC1359_LUNG	14795	0.2075038707815	1.31877287601181e-143	6.40788358985228e-143	0.321253277458336
HS766T_PANCREAS	9893	0.195849896256039	4.03647937762958e-86	5.38671015535779e-86	0.200522407025343
TUHR4TKB_KIDNEY	14492	0.167551792946973	1.00008473797083e-91	1.46344446212721e-91	0.156732266858048
LK2_LUNG	11676	0.206606993348538	9.24160005578515e-113	1.96773394446212e-112	0.232583121069891
NCIH1792_LUNG	11667	0.196532754415603	6.25466958869815e-102	1.11292008174488e-101	0.218741881485765
TUHR10TKB_KIDNEY	14362	0.189560028013687	2.72023839551433e-116	6.24830516302988e-116	0.217821998327258
MDAMB435S_SKIN	14362	0.190776746401667	8.60384920804492e-118	2.02537816760809e-117	0.224853613545321
MM1S_HAEMATOPOIETIC_AND_LYMPHOID_TISSUE	9893	0.187876749755681	2.79536401763696e-79	3.39565052142438e-79	0.148118494114235
OV90_OVARY	11676	0.211762208830418	1.72764989085316e-118	4.11810885932923e-118	0.269788522781916
EFO27_OVARY	9893	0.203766589755258	3.24581164870637e-93	4.82416711709692e-93	0.201811776595606
HEC251_ENDOMETRIUM	14362	0.230274868802016	3.68222622699653e-172	5.58225496012675e-171	0.268898654726737
LUDLU1_LUNG	14795	0.214036611682715	7.07016104718641e-153	5.58248132684094e-152	0.285356823775418
KYSE140_OESOPHAGUS	14362	0.220530426991779	1.03834027657972e-157	1.00905375595824e-156	0.286832888272273
LN443_CENTRAL_NERVOUS_SYSTEM	9893	0.1742613899515	2.68214230274508e-68	2.93795356283349e-68	0.179649115404583
EFO21_OVARY	9867	0.205765407908119	8.25709616119084e-95	1.28783516258902e-94	0.309577178367763
NUGC3_STOMACH	14795	0.224039160131101	1.10705004996104e-167	1.3534579643072e-166	0.27878491168397
BICR56_UPPER_AERODIGESTIVE_TRACT	14362	0.201869546689937	6.07694124518181e-132	2.07491957830982e-131	0.176871105733801
MKN45_STOMACH	14795	0.213302112498874	8.08008035917757e-152	5.88913549255442e-151	0.195703839790966
MV411_HAEMATOPOIETIC_AND_LYMPHOID_TISSUE	9893	0.167643381494581	2.8277556754979e-63	2.97699833614918e-63	0.131014045343343
MORCPR_LUNG	14362	0.218717162721346	4.25960805077111e-155	3.84378916962441e-154	0.25597704468664
DKMG_CENTRAL_NERVOUS_SYSTEM	9893	0.172258619262746	9.33633924399132e-67	1.00811184429422e-66	0.150435612975882
HCC827_LUNG	11676	0.193023271821424	2.13399393366514e-98	3.50122814224714e-98	0.213749354090363
HT29_LARGE_INTESTINE	10531	0.249053556035064	1.22520795160982e-148	7.61235760098561e-148	0.319332157451937
LOVO_LARGE_INTESTINE	11676	0.172545926243187	1.02885217273106e-78	1.2457986372686e-78	0.145151496612767
HUPT3_PANCREAS	14795	0.27641528351562	1.1429357365889e-257	4.33172644167194e-255	0.339588372289172
MDAMB436_BREAST	14830	0.24106664675879	4.57579472402733e-195	1.44518850033863e-193	0.341651908095872
NCIH1299_LUNG	11676	0.228072441230825	1.24244231661497e-137	5.06328643007608e-137	0.319667750293414
NCIH1568_LUNG	14795	0.268598389002806	7.14082615308825e-243	1.35318655601022e-240	0.397050095492534
A427_LUNG	14362	0.198362747057181	2.24084196788672e-127	6.38555718668472e-127	0.203531788458668
U251MG_CENTRAL_NERVOUS_SYSTEM	11676	0.179845634602903	1.83895607958604e-85	2.43693830126962e-85	0.186535703170342
SKMM2_HAEMATOPOIETIC_AND_LYMPHOID_TISSUE	9893	0.19126481019056	3.77480625775845e-82	4.72162234881337e-82	0.215655894229531
NCIH1581_LUNG	14795	0.190219053966025	1.41852812082857e-120	3.53698788022388e-120	0.193960775690048
LN18_CENTRAL_NERVOUS_SYSTEM	14795	0.18211718557268	1.6177612352237e-110	3.36885444038342e-110	0.207559283534163
HEYA8_OVARY	11676	0.209621082838536	4.31762010925386e-116	9.79867078686953e-116	0.263944751461826
CHAGOK1_LUNG	14795	0.252682785200034	2.98742555095614e-214	1.88705713968729e-212	0.421410977769312
SLR20_KIDNEY	9893	0.197815841304774	7.45504572061899e-88	1.0200225011244e-87	0.22224104476415
ASPC1_PANCREAS	9893	0.203225456975644	1.01375341816321e-92	1.49499044935352e-92	0.200007984302058
F36P_HAEMATOPOIETIC_AND_LYMPHOID_TISSUE	9893	0.22398805556924	9.98851971222274e-113	2.11488769325834e-112	0.221910513127879
CORL279_LUNG	14362	0.199475945088948	8.13038217371417e-129	2.40735534674818e-128	0.186493816678873
JIMT1_BREAST	14106	0.214697183601286	9.23264499435236e-147	5.1458418424405e-146	0.264523713542975
NCIN87_STOMACH	11674	0.19895330691699	1.60643397503685e-104	2.99920431792595e-104	0.183761691263311
BICR6_UPPER_AERODIGESTIVE_TRACT	14795	0.210284819987788	1.62909554689018e-147	9.49888018879041e-147	0.249530068310782
JHOM1_OVARY	9893	0.188944418736193	3.53250360313193e-80	4.33274713782201e-80	0.186987131874149
WM793_SKIN	14795	0.249898093395646	1.90017904380619e-209	1.02881122514649e-207	0.325952674605012
ZR751_BREAST	14445	0.237247313568915	5.69346410611139e-184	1.65986376632017e-182	0.279336064091876
DLD1_LARGE_INTESTINE	11676	0.188525187439149	7.15076806453873e-94	1.08405643858407e-93	0.199704941157919
COLO679_SKIN	14795	0.175260741665191	2.27174220641772e-102	4.06127498222791e-102	0.143758762192859
AU565_BREAST	14445	0.182634693193676	1.45867774591697e-108	2.97225196614264e-108	0.133740392599055
SW837_LARGE_INTESTINE	14362	0.211273435282633	1.28484840482748e-144	6.40733612407389e-144	0.231857903049276
SUPT1_HAEMATOPOIETIC_AND_LYMPHOID_TISSUE	14362	0.223634317348873	3.07844351685046e-162	3.24091692468423e-161	0.264687465601315
LS513_LARGE_INTESTINE	11128	0.225821124789128	1.17079930016421e-128	3.41333026740182e-128	0.209333743026409
CJM_SKIN	14362	0.222907271669276	3.5909464903702e-161	3.67829383743326e-160	0.263630548424161
LS180_LARGE_INTESTINE	14795	0.20345397069267	5.13680572329711e-138	2.16316596569956e-137	0.189880973834269
769P_KIDNEY	14795	0.205336287559085	1.34027127178854e-140	6.12003387961274e-140	0.24290362176007
LXF289_LUNG	14362	0.223828859693382	1.59296893855688e-162	1.72495779346587e-161	0.258831984930546
RKO_LARGE_INTESTINE	11676	0.240974527951312	6.85367401110248e-154	5.6468314134953e-153	0.348940210439956
CAMA1_BREAST	14106	0.187625982427744	6.22001723911997e-112	1.30965918534804e-111	0.161142357740882
CFPAC1_PANCREAS	11676	0.18827372800745	1.27044772839288e-93	1.90316082632768e-93	0.213182174841801
HOP62_LUNG	14362	0.203263740020355	8.79136189506601e-134	3.17326300783811e-133	0.236752580131953
OVCAR8_OVARY	11673	0.222742050901281	3.59280836361746e-131	1.17385721535432e-130	0.307426035363984
DB_HAEMATOPOIETIC_AND_LYMPHOID_TISSUE	14362	0.17101716347266	1.07274748363367e-94	1.65272884673642e-94	0.127915489291986
C8166_HAEMATOPOIETIC_AND_LYMPHOID_TISSUE	14362	0.192670438149538	3.79984552784857e-120	9.41268924872293e-120	0.149149529600733
THP1_HAEMATOPOIETIC_AND_LYMPHOID_TISSUE	11668	0.192585499850346	6.92510876829057e-98	1.13130009619919e-97	0.261635243311975
HT1080_SOFT_TISSUE	14795	0.20306031562226	1.76900908322139e-137	7.05741518464111e-137	0.195137540406651
YD38_UPPER_AERODIGESTIVE_TRACT	14795	0.210264620860845	1.73995397986124e-147	9.99155391465774e-147	0.259125790569164
COV362_OVARY	11676	0.224967772692477	7.2212634178394e-134	2.63159503400109e-133	0.297179989049266
NCIH2887_LUNG	14362	0.197533797238035	2.61393025794997e-126	7.28440858649294e-126	0.14997407528107
KNS60_CENTRAL_NERVOUS_SYSTEM	9893	0.199825110301258	1.20623125237845e-89	1.71221589757091e-89	0.192244543158658
143B_BONE	14362	0.214183526439492	1.14599486824732e-148	7.23886758442892e-148	0.288747688645691
NCIH716_LARGE_INTESTINE	11676	0.19970288257294	2.49923940655162e-105	4.73605867541532e-105	0.195262692684718
KNS62_LUNG	14795	0.230099885524456	5.13326817719613e-177	1.02395191534596e-175	0.27030631995886
NALM6_HAEMATOPOIETIC_AND_LYMPHOID_TISSUE	9893	0.185427058872445	3.06992530353756e-77	3.68196737354663e-77	0.155673223530971
HCC1143_BREAST	14445	0.17646411637692	2.29014385551973e-101	3.99983650341926e-101	0.146665656893631
D283MED_CENTRAL_NERVOUS_SYSTEM	14362	0.164832008783138	5.15091130309124e-88	7.09889230498757e-88	0.152823101616473
PC14_LUNG	14362	0.19489551292007	6.03704487196956e-123	1.53559731978286e-122	0.221946587455049
D458_CENTRAL_NERVOUS_SYSTEM	14362	0.202461109238685	1.01110356026847e-132	3.51567201230962e-132	0.185970807519511
U343_CENTRAL_NERVOUS_SYSTEM	9893	0.170040382790281	4.52698285694921e-65	4.80595659043067e-65	0.135712410185783
JHH5_LIVER	14362	0.214969172669279	9.02615164278146e-150	6.21983904111668e-149	0.24990166041258
LNZ308_CENTRAL_NERVOUS_SYSTEM	9893	0.174288712073013	2.55458107750211e-68	2.80633689383565e-68	0.177843285313199
NCIH441_LUNG	11676	0.197443817553934	5.89417759760195e-103	1.07398716802459e-102	0.188316620449747
SW1573_LUNG	14795	0.197005529627851	2.32453027775176e-129	7.04797580214332e-129	0.254729652794074
GSS_STOMACH	14362	0.184192931744174	8.48224243476219e-110	1.75670485397534e-109	0.221498142101309
TCCSUP_URINARY_TRACT	11669	0.197382812054056	7.84560474916454e-103	1.42271971288677e-102	0.18896701116809
COLO800_SKIN	14362	0.206064207958585	1.61209979728718e-137	6.49984918267918e-137	0.200980812675311
C32_SKIN	11675	0.178701476928041	2.23286304070876e-84	2.90809310112928e-84	0.16887447458389
RT112_URINARY_TRACT	11676	0.236969783101331	9.7529450168335e-149	6.32441092787964e-148	0.275963170352293
OVISE_OVARY	9893	0.256801806894495	9.24816167065666e-149	6.14921626873487e-148	0.338657155762
MIAPACA2_PANCREAS	11676	0.236789261402774	1.65636048996357e-148	1.01251713821967e-147	0.3006707107322
WM1799_SKIN	14795	0.201134521276107	7.22339859087179e-135	2.68398829994158e-134	0.213064979604237
HT1197_URINARY_TRACT	11676	0.215482359524247	1.01886596608322e-122	2.5743346743036e-122	0.204073973641736
697_HAEMATOPOIETIC_AND_LYMPHOID_TISSUE	11676	0.195699669444946	3.82262711765131e-101	6.58534398904476e-101	0.157492717754218
MDAMB415_BREAST	14830	0.207042977224052	2.68491010407913e-143	1.288077125881e-142	0.226781815724717
SKBR3_BREAST	13314	0.167418708690027	2.72411173875145e-84	3.53574777050274e-84	0.118607693681605
KYSE30_OESOPHAGUS	11676	0.228252228723574	7.49101487401288e-138	3.11988421675921e-137	0.287315313880683
CAL27_UPPER_AERODIGESTIVE_TRACT	14795	0.201634814691658	1.52414500088224e-135	5.7193163894492e-135	0.192405143967397
CAKI2_KIDNEY	14795	0.184843827803218	7.52336971635415e-114	1.64818330780244e-113	0.188112997064504
IGR39_SKIN	11676	0.188460662840058	8.28772205344466e-94	1.25141301125718e-93	0.173420636194185
OVTOKO_OVARY	14362	0.177324124785958	8.90763678450045e-102	1.5775674492176e-101	0.144872877497831
D341MED_CENTRAL_NERVOUS_SYSTEM	14362	0.179266000065301	5.18709740984436e-104	9.63681332515202e-104	0.149402850074511
KMS18_HAEMATOPOIETIC_AND_LYMPHOID_TISSUE	14362	0.234653417608759	7.0381694258e-179	1.56909777198718e-177	0.260739270294166
BT549_BREAST	14106	0.201173801891775	9.93214949176948e-129	2.91805012200049e-128	0.206591471326289
NCIH2122_LUNG	11675	0.22872763816404	2.0149325413036e-138	8.5804430691468e-138	0.239214927171282
KMM1_HAEMATOPOIETIC_AND_LYMPHOID_TISSUE	14362	0.189400374011842	4.27226617060883e-116	9.75414987145028e-116	0.172300696324914
GB1_CENTRAL_NERVOUS_SYSTEM	11676	0.164635856698721	9.8092799292241e-72	1.10646342058807e-71	0.200765963240806
NCIH2030_LUNG	14795	0.225466134536756	7.43618567647841e-170	1.00654084692333e-168	0.250892460229453
LN319_CENTRAL_NERVOUS_SYSTEM	9867	0.17379839126664	9.12629993032608e-68	9.96791836770485e-68	0.149776304653171
HSC2_UPPER_AERODIGESTIVE_TRACT	14362	0.19160713596613	8.03750801072398e-119	1.92798451649645e-118	0.246871105349905
D425_CENTRAL_NERVOUS_SYSTEM	14362	0.208811588147028	3.07328337126169e-141	1.42045658257095e-140	0.184854915223117
SLR26_KIDNEY	9893	0.216332812668676	4.19945369539974e-105	7.9183728883408e-105	0.237679043549428
CAL51_BREAST	14033	0.20201718231758	3.72650762456449e-129	1.11208377142515e-128	0.213139288387429
PSN1_PANCREAS	9893	0.202908451427978	1.97252625509914e-92	2.89762577783944e-92	0.178849261404905
JHOC5_OVARY	9893	0.219446982857503	3.60542886505923e-108	7.3072595714302e-108	0.262148863639308
BFTC909_KIDNEY	14795	0.215525258831231	4.93122083585325e-155	4.34635510881019e-154	0.265204497038454
KYSE450_OESOPHAGUS	11675	0.182517385475085	5.34626083750205e-88	7.34142339642491e-88	0.229494751033407
SW620_LARGE_INTESTINE	14795	0.186952190204841	1.83375641221177e-116	4.23776634285526e-116	0.168302224032238
KYSE510_OESOPHAGUS	11676	0.166801407542364	1.30361981732272e-73	1.49718760837973e-73	0.215636127130627
SKOV3_OVARY	9893	0.18666591554339	2.87528639745813e-78	3.47048899565806e-78	0.255601238892094
HEC50B_ENDOMETRIUM	14632	0.210041220328255	1.43211778019611e-145	7.43524162594968e-145	0.243545303877469
COV644_OVARY	9893	0.220646110491016	2.30923926397256e-109	4.73081989754379e-109	0.299013070589869
NCIH1048_LUNG	14795	0.21037584720463	1.21077479812279e-147	7.17005700763342e-147	0.227576241205667
OV7_OVARY	9893	0.173198260781214	1.77500749926863e-67	1.93312598339888e-67	0.138984263096902
UOK101_KIDNEY	9893	0.17128348301501	5.17625288888152e-66	5.54180747142965e-66	0.126601586350564
HCC2429_LUNG	14362	0.205628157991925	6.20666669345592e-137	2.40033334369367e-136	0.173336508987451
U2OS_BONE	14795	0.228409769754671	2.1926481036194e-174	3.77733468759888e-173	0.239433398283057
JHOS2_OVARY	14696	0.196652905083773	4.78966194391576e-128	1.37521354298793e-127	0.223760197886258
MDAMB468_BREAST	14830	0.226805400765206	2.60817186423186e-172	4.11873806893281e-171	0.286446805037968
LCLC103H_LUNG	14795	0.192632123178887	1.16375810654443e-123	3.02098850945438e-123	0.21173372732677
HS683_CENTRAL_NERVOUS_SYSTEM	9893	0.171483200185979	3.64781356292959e-66	3.91649104915103e-66	0.144403514261712
SNU8_OVARY	14362	0.207858499256415	6.0826701275754e-140	2.71215526864833e-139	0.217302101090064
KP4_PANCREAS	11676	0.181160593578056	1.04116732801056e-86	1.41434558177779e-86	0.190709072018481
COV434_OVARY	9893	0.205348715298355	1.14039314616311e-94	1.74983401779683e-94	0.200686222594546
RDES_BONE	14362	0.160873922137678	7.10986852244638e-84	9.13437345765144e-84	0.138601118880046
KNS81_CENTRAL_NERVOUS_SYSTEM	11675	0.166935265457751	1.01034801804668e-73	1.16389634905682e-73	0.10660429777482
EWS502_BONE	9893	0.189905762910504	5.42670305506397e-81	6.7655278219383e-81	0.198911889484863
KYSE180_OESOPHAGUS	14795	0.194666425383223	2.70287345873478e-126	7.47729226905462e-126	0.231396582313193
NCIH2087_LUNG	14362	0.208039355376079	3.45597495663285e-140	1.55930298638553e-139	0.222150367894162
NCIH1437_LUNG	11676	0.248589197432273	5.88719918977888e-164	6.56249556742999e-163	0.321797169507179
SF172_CENTRAL_NERVOUS_SYSTEM	9893	0.241502107720537	2.83288800261493e-131	9.33621350427008e-131	0.375733198913502
LN235_CENTRAL_NERVOUS_SYSTEM	9893	0.176987365758397	1.99442665352394e-70	2.21667947708379e-70	0.155492821261287
OCIAML3_HAEMATOPOIETIC_AND_LYMPHOID_TISSUE	9893	0.183174322752278	2.18056654486558e-75	2.56656745498153e-75	0.122474640813445
MDAMB157_BREAST	14830	0.173528979016363	1.34555782385139e-100	2.29714601459314e-100	0.165548120086597
NOMO1_HAEMATOPOIETIC_AND_LYMPHOID_TISSUE	9893	0.175146266091967	5.51222390586968e-69	6.10857561498424e-69	0.130753533762491
NCIH2052_PLEURA	11676	0.188422288982603	9.04763316730346e-94	1.36073530571746e-93	0.190764622147542
HT144_SKIN	14362	0.212522511074309	2.38809641787574e-146	1.29298363196415e-145	0.20674141079312
HCC15_LUNG	14795	0.172793272867252	1.61205883283161e-99	2.65639259844861e-99	0.149868961032814
EKVX_LUNG	14362	0.207732003477257	9.02988802402347e-140	3.93370984035046e-139	0.236373758847448
M059K_CENTRAL_NERVOUS_SYSTEM	14362	0.195971140151539	2.60250995780179e-124	6.89756135669146e-124	0.195484623731452
NCIH1944_LUNG	14795	0.256363350584585	1.08067610575603e-220	8.19152488163067e-219	0.321592631835936
MOLM13_HAEMATOPOIETIC_AND_LYMPHOID_TISSUE	11674	0.207041310306583	3.22204412495861e-113	6.9383791099961e-113	0.199540260885077
KP2_PANCREAS	9893	0.178600917053127	1.05523893790033e-71	1.18324129427285e-71	0.126262255843884
KMRC1_KIDNEY	14550	0.180213785549369	1.83700891392217e-106	3.57039168398207e-106	0.128711966025722
NCIH2452_PLEURA	9893	0.180706544857997	2.1834120678703e-73	2.5000397997669e-73	0.183186884446065
U118MG_CENTRAL_NERVOUS_SYSTEM	14795	0.197106430307715	1.71085707386448e-129	5.22915186285999e-129	0.216586270265622
U937_HAEMATOPOIETIC_AND_LYMPHOID_TISSUE	14362	0.197288353253686	5.39838284337298e-126	1.47193316376861e-125	0.209921389925952
HCC515_LUNG	14362	0.211164940070956	1.81411427485819e-144	8.92921182040588e-144	0.260884019842937
CAS1_CENTRAL_NERVOUS_SYSTEM	11676	0.169050689209241	1.37660873348998e-75	1.6253417756782e-75	0.140606597713781
CAOV3_OVARY	11676	0.189155775797513	1.68597210186514e-94	2.56619850042927e-94	0.155589325707659
HCC1954_BREAST	14249	0.198116594547956	4.48690296623816e-126	1.23227262623497e-125	0.200393455336821
MELHO_SKIN	14795	0.192510287759145	1.66983464483627e-123	4.30521993464588e-123	0.158275523220358
NCIH1650_LUNG	9893	0.184996804627264	6.95984557851693e-77	8.32107720586093e-77	0.179048092737399
KARPAS422_HAEMATOPOIETIC_AND_LYMPHOID_TISSUE	14362	0.172659325196571	1.63295168550334e-96	2.61134467850535e-96	0.119041575898629
A673_BONE	11676	0.183620900178918	4.5532711696437e-89	6.39144360479616e-89	0.166795560744039
RERFLCAI_LUNG	14362	0.192138515037168	1.75293745675793e-119	4.23161335102711e-119	0.242529604697405
MDAMB231_BREAST	14830	0.24265803159679	1.05922857597016e-197	4.46052922547432e-196	0.302293992863172
OSRC2_KIDNEY	14795	0.168435633192359	1.37446443179521e-94	2.10049201471929e-94	0.178547936960178
A3KAW_HAEMATOPOIETIC_AND_LYMPHOID_TISSUE	14362	0.161485274822835	1.65693662716739e-84	2.16544476447048e-84	0.0978928311546244
NCIH2286_LUNG	14795	0.227402006391777	7.93009003736416e-173	1.30674092354827e-171	0.237609077907172
TE8_OESOPHAGUS	14362	0.200228798697365	8.53309800164203e-130	2.65085585460847e-129	0.240920146577146
CALU1_LUNG	9893	0.192413751915796	3.90236168901254e-83	4.94647183991891e-83	0.191630146316481
HT115_LARGE_INTESTINE	7273	0.282259817140323	2.72669391637612e-133	9.65810275052851e-133	0.30081426950669
KU1919_URINARY_TRACT	7273	0.226470723724784	3.05817216119212e-85	4.03849215711433e-85	0.231610175948199
KMS34_HAEMATOPOIETIC_AND_LYMPHOID_TISSUE	7274	0.248116964549369	1.7466146245734e-102	3.15222353673009e-102	0.214651014277734
MDST8_LARGE_INTESTINE	7274	0.213566016435316	8.37321765389784e-76	9.94811752610433e-76	0.197564619228326
JMSU1_URINARY_TRACT	7262	0.224640628713676	9.6902553293933e-84	1.24074553035137e-83	0.236334694711276
CAKI1_KIDNEY	7274	0.207637298066825	1.15188360426394e-71	1.28779907379361e-71	0.195019287014994
HUH6_LIVER	7273	0.252629315197934	2.76740443690143e-106	5.35125653870225e-106	0.300478657937506
ACCMESO1_PLEURA	7274	0.219922004561076	2.21268109406445e-80	2.73161607377989e-80	0.243582026607248
KPNYN_AUTONOMIC_GANGLIA	7274	0.1947446805391	4.23636324406798e-63	4.44759465235945e-63	0.192046341618509
KELLY_AUTONOMIC_GANGLIA	7273	0.227075566863471	1.0658684934602e-85	1.41741810182952e-85	0.21178349964759
KS1_CENTRAL_NERVOUS_SYSTEM	7273	0.199698343272403	2.59826159719989e-66	2.79756007198511e-66	0.162297253809014
COLO678_LARGE_INTESTINE	7273	0.218484633619143	2.53337767297574e-79	3.08729947928555e-79	0.19583806686512
HS852T_SKIN	7274	0.208984625705756	1.35525561686643e-72	1.54246810448161e-72	0.212439362293978
KYSE410_OESOPHAGUS	7274	0.280644467063788	9.53764473445015e-132	3.22747085210411e-131	0.398268835825405
DETROIT562_UPPER_AERODIGESTIVE_TRACT	7272	0.246627151507033	3.25007719169186e-101	5.62456281119277e-101	0.285805224224421
JHH7_LIVER	7273	0.23279093338499	4.32023835544821e-90	6.27344956595736e-90	0.2759638588488
SNU761_LIVER	7273	0.198987766156922	7.62117587579895e-66	8.13641030120508e-66	0.185325990113302
COLO201_LARGE_INTESTINE	7273	0.209293765765538	8.46471907989728e-73	9.6630377448225e-73	0.193065567475941
SKNBE2_AUTONOMIC_GANGLIA	7273	0.22376881428209	3.26513855265918e-83	4.15264265589876e-83	0.240261401671844
PANC0203_PANCREAS	7273	0.211518818466377	2.37802088860395e-74	2.75617711553791e-74	0.277623178681574
SKNFI_AUTONOMIC_GANGLIA	7273	0.191377663053392	5.9577622351027e-61	6.20327441512067e-61	0.19002635587307
SUIT2_PANCREAS	7274	0.201291667024137	2.24511390304111e-67	2.43810363682688e-67	0.224205980230168
SW403_LARGE_INTESTINE	5277	0.230395104347532	1.58809551818737e-64	1.68125195919836e-64	0.177290157689065
HMC18_BREAST	7274	0.245820300537502	1.42532954879588e-100	2.42242107172036e-100	0.306142180649222
KNS42_CENTRAL_NERVOUS_SYSTEM	7273	0.198450202897026	1.71546251571763e-65	1.82629295914883e-65	0.213645858506168
MFE319_ENDOMETRIUM	7273	0.179525136003929	9.79674840000941e-54	9.95433684612216e-54	0.151839666272035
SKMEL30_SKIN	7274	0.225820744346347	9.21476269356603e-85	1.20844119752994e-84	0.240223215909344
HT1376_URINARY_TRACT	7270	0.246443814139347	4.91393821283446e-101	8.42707050979303e-101	0.281714732046138
LI7_LIVER	7273	0.211558802210441	2.22932947446648e-74	2.59176647491655e-74	0.236817856005688
RPMI7951_SKIN	7273	0.224332832153036	1.2378921661514e-83	1.57966710764775e-83	0.28444888942743
UACC62_SKIN	7274	0.238688487782402	9.19094469675224e-95	1.42760985248734e-94	0.251799938510117
T24_URINARY_TRACT	7274	0.215960322571044	1.64279395070161e-77	1.97656795973305e-77	0.209714277245087
NCIH446_LUNG	7275	0.171175095369118	5.87349292368364e-49	5.9361435148696e-49	0.143558968254156
GI1_CENTRAL_NERVOUS_SYSTEM	7274	0.192861613632815	6.74103077838473e-62	7.0381561019499e-62	0.189188927624815
TEN_ENDOMETRIUM	7273	0.219800647390955	2.78282522341868e-80	3.42432064829767e-80	0.238163217957501
BC3C_URINARY_TRACT	7272	0.249772611340968	7.57986677116475e-104	1.401350978669e-103	0.303007473685554
NCIH28_PLEURA	7274	0.208123647116264	5.32937835022399e-72	6.02935640219371e-72	0.168147498161061
GAMG_CENTRAL_NERVOUS_SYSTEM	7274	0.211446866264768	2.61036150035292e-74	3.01624087998096e-74	0.20120921774482
KMRC20_KIDNEY	7273	0.219142276652657	8.41679522881708e-80	1.02902109410377e-79	0.275149134603357
DANG_PANCREAS	7273	0.239953715640062	9.11164542715964e-96	1.43888067370563e-95	0.315182670048315
SCC25_UPPER_AERODIGESTIVE_TRACT	7273	0.261028520783213	1.36443944040278e-113	2.97196866616467e-113	0.321034773418401
RPMI8226_HAEMATOPOIETIC_AND_LYMPHOID_TISSUE	7274	0.229099430613019	2.98166546699395e-87	4.06493241723277e-87	0.185400846278726
SW1463_LARGE_INTESTINE	7273	0.245463075924046	2.90397288994127e-100	4.89158100127886e-100	0.327007125327896
UMUC3_URINARY_TRACT	7274	0.265487017009539	1.34692481980742e-117	3.1511389302902e-117	0.335436190002278
NCIH747_LARGE_INTESTINE	7272	0.241281747739645	7.92864278925901e-97	1.27328627844456e-96	0.256814194704176
SNU1_STOMACH	7274	0.195272694849605	1.93990195657082e-63	2.0479744889703e-63	0.158318312596084
MPP89_PLEURA	7274	0.208452211953101	3.16271184367151e-72	3.58882571482486e-72	0.218360799400521
LMSU_STOMACH	7274	0.220661548158363	6.34905451480094e-81	7.88948085609691e-81	0.195789960940462
OE21_OESOPHAGUS	7275	0.279303384845258	1.78033732294571e-130	5.67014996131449e-130	0.322251031751675
CAL29_URINARY_TRACT	7274	0.245303300530973	3.81508204486811e-100	6.39785882745581e-100	0.257805296719496
SNU449_LIVER	7272	0.248130411254982	1.81385365140968e-102	3.25805940229511e-102	0.295448518157851
COV318_OVARY	7243	0.179843249504788	1.04441504266195e-53	1.05837781061198e-53	0.199421963756059
PECAPJ41CLONED2_UPPER_AERODIGESTIVE_TRACT	7274	0.236487505580821	5.21999524504192e-93	7.72803983543315e-93	0.251673192456807
OUMS23_LARGE_INTESTINE	7273	0.225918271743525	7.98717207535353e-85	1.05108965852743e-84	0.280068411910539
8305C_THYROID	7272	0.241662644841394	3.89168626207701e-97	6.27637912054122e-97	0.259705796187263
PK1_PANCREAS	7273	0.23275521811452	4.6060653145985e-90	6.66297234440013e-90	0.297618893225037
NCIH1573_LUNG	7273	0.145886426875599	6.89691959117679e-36	6.91516541020106e-36	0.0775470656659113
KMS27_HAEMATOPOIETIC_AND_LYMPHOID_TISSUE	7273	0.25193672361968	1.07774444507559e-105	2.06295527618005e-105	0.24452393067592
HUH7_LIVER	7274	0.202926483894978	1.81888821725554e-68	2.00979193685087e-68	0.224653987940597
SNGM_ENDOMETRIUM	7274	0.262675525259162	4.51416038785418e-115	1.00639222764514e-114	0.320377585957271
KP3_PANCREAS	7273	0.227888767509062	2.57117737640587e-86	3.45558945268732e-86	0.271172333925936
TCCPAN2_PANCREAS	7273	0.254732760257026	4.34109199071259e-108	8.70515272211678e-108	0.275808035160925
SW579_THYROID	7274	0.232521281162013	6.8132099089845e-90	9.74417568115141e-90	0.208547402694292
PANC0403_PANCREAS	7274	0.26619518776371	3.07902487668687e-118	7.29344017665203e-118	0.33093482795338
SYO1_SOFT_TISSUE	7274	0.232231236129929	1.14525465856529e-89	1.63177261502347e-89	0.204628576903041
SKNMC_BONE	7270	0.213021476741477	2.23227586863637e-75	2.61929583347735e-75	0.232367047191022
CCK81_LARGE_INTESTINE	7273	0.163600988768854	8.32250999136119e-45	8.38891299661141e-45	0.114183942157067
VMRCRCW_KIDNEY	7273	0.227951090979024	2.30515937575313e-86	3.10909396231473e-86	0.325420203231702
SNU886_LIVER	7273	0.213483398456773	9.80828966354756e-76	1.16166930702641e-75	0.221779783690093
SKNAS_AUTONOMIC_GANGLIA	7273	0.241803701372238	2.90023536786348e-97	4.69738976247974e-97	0.284471868831284
DAOY_CENTRAL_NERVOUS_SYSTEM	7274	0.237180664610133	1.46938769109419e-93	2.19251155482165e-93	0.303270062970548
NB1_AUTONOMIC_GANGLIA	7274	0.184471763490822	1.07536479652192e-56	1.09560015559626e-56	0.13976412112501
NCIH2172_LUNG	7273	0.267593308434441	1.71177151168052e-119	4.15872694183921e-119	0.381880076465276
HS729_SOFT_TISSUE	7274	0.190820449820324	1.30992938719146e-60	1.35645693373105e-60	0.195022862458504
SKNDZ_AUTONOMIC_GANGLIA	7274	0.191093178161958	8.82940167869103e-61	9.16806366088739e-61	0.21579017942988
A2780_OVARY	7274	0.244780664276051	1.02973641143915e-99	1.70423624425955e-99	0.268799203867504
127399_SOFT_TISSUE	7271	0.193975228440527	1.39516443300181e-62	1.46068320471736e-62	0.1541953099257
HEC6_ENDOMETRIUM	3222	0.229845712455489	6.82074882949157e-40	6.8569331734146e-40	0.241612601609117
HS695T_SKIN	5386	0.217384279719986	1.26360470677097e-58	1.29434103747621e-58	0.20170249664249
SNU410_PANCREAS	2558	0.193353870981234	5.74827190834597e-23	5.74827190834597e-23	0.294296839153586
